# Untangling an insect virome from its endogenous viral elements

**DOI:** 10.1101/2023.05.23.541933

**Authors:** Paula Rozo-Lopez, William Brewer, Simon Käfer, McKayla M. Martin, Benjamin J. Parker

## Abstract

Insects are an important reservoir of viral biodiversity, but the vast majority of viruses associated with insects have not been discovered. Recent studies have therefore employed high-throughput sequencing of RNA, which has led to rapid advances in our understanding of insect viral diversity. However, insect genomes frequently contain transcribed endogenous viral elements with significant homology to exogenous viruses, complicating the use of RNAseq for viral discovery. In this study, we use a multi-pronged sequencing approach to study the virome of an important agricultural pest and prolific vector of plant pathogens, the potato aphid *Macrosiphum euphorbiae*. We first used rRNA-reduced RNAseq to characterize the bacteria and viruses found in individual insects. We then characterized the frequency of a heritable Flavivirus and an Ambidensovirus in our population. We next generated a quality draft genome assembly for *M. euphorbiae* using Illumina-corrected Nanopore sequencing. This analysis showed that the Ambidensovirus, previously described from an RNAseq viral screen, is not a exogenous virus and instead is a transcribed endogenous viral element in the *M. euphorbiae* genome. Our study generates key insight into an important agricultural pest and highlights a widespread challenge for the study of viral diversity using RNAseq.
