## supplementary file reads_report.csv for "Untangling an insect virome from its endogenous viral elements": reads_report.csv

sample	percentage_ribosomal_reads	retained_reads	percentage_reads_passed_quality_control	percentage_reads_passed_host_filters	non_host_reads
Me022	0.56	58143852	92.33	10.27	5970329
Me112	0.55	46098496	92.23	11.39	5248457
Me152	13.94	45270400	92.13	19.3	8736165
Me202	0.94	46335394	92.76	31.92	14790717
