## supplementary files heatmap_metrics.csv for "Untangling an insect virome from its endogenous viral elements": heatmap_metrics.csv

Taxon	Me_112	Me_202	Me_152	Me_22	coverage_depth	coverage_breadth
Flavivirus-like	233.3334021	4054.466845	0	0	107.3x	99.75
APSE-7	309.9785163	585.9797222	0	0	16.4x	0.4235
APSE-2	0.1132686	0.9157722	0	0	*	*
APSE-8	0.9061491	0.6868291	0	0	0.056x	0.024
Bracovirus_sp	0	0.1145	0	0	*	*
Ambidensovirus_sp	0	0.3434146	0.8031312	0	*	*
Carnation_mottle_virus	0	0	2.8743642	0	0.53x	0.208
Acinetobacter_virus_petty	0.0377562	0.1144715	2.3671235	0.0318078	0.049x	0.012
Buchnera	84180.68823	107625.0949	44931.55406	69988.47875	201.5x	0.8075
Pseudomonas	2436.332972	5882.348112	87316.42143	3090.348807	0.99x	0.1275
Escherichia	46.2513621	203.9882526	3611.934518	57.1585867	0.056X	0.0218
Agrobacterium	28.7324788	4.5788609	276.9534454	13.359269	0.041x	0.003
Halomonas	1.6235172	2.632845	1354.586403	3.9759729	0.013x	0.01
Hamiltonella	8729.576466	10959.38906	0.1690802	0.4771168	3.5x	0.2165
Insecta_Hemiptera	4585.719	4105.975	10214.219	8141.074	NA	NA
Insecta_Hymenoptera	0.2643	1584.06	8.9613	0	9.85	73.95
Plantae_solanaceae	64.1856	112.526	642.251	44.4037	0.276	1.225
Metric_NTrpm
*multiple reads aliged but no contigs
