## supplementary file samples_metadata.csv for "Untangling an insect virome from its endogenous viral elements": samples_metadata.csv

sample	collection_date	phenotype	color	Hamiltonella	MeV1	MeV2
Me_01	10-May-22	fourth_instar	red	yes	no	yes
Me_022	10-May-22	winged	red	no	no	yes
Me_03	10-May-22	winged	red	yes	yes	yes
Me_04	10-May-22	winged	red	no	no	no
Me_05	10-May-22	winged	red	no	yes	yes
Me_06	10-May-22	winged	red	yes	no	yes
Me_07	12-May-22	winged	green	no	no	no
Me_08	12-May-22	winged	red	no	no	yes
Me_09	12-May-22	winged	green	yes	yes	yes
Me_10	22-May-22	winged	red	yes	yes	yes
Me_112	22-May-22	wingless	red	yes	yes	yes
Me_12	22-May-22	wingless	red	no	no	yes
Me_13	26-May-22	wingless	red	yes	yes	yes
Me_14	26-May-22	wingless	red	yes	yes	yes
Me_152	26-May-22	winged	red	yes	no	yes
Me_16	26-May-22	wingless	red	yes	no	yes
Me_17	26-May-22	wingless	green	no	yes	no
Me_18	26-May-22	wingless	red	yes	yes	yes
Me_19	1-Jun-22	wingless	red	yes	yes	yes
Me_202	1-Jun-22	wingless	red	yes	yes	yes
Me_21	1-Jun-22	wingless	red	no	no	yes
Me_23	1-Jun-22	wingless	red	no	yes	yes
Me_24	1-Jun-22	wingless	red	yes	yes	yes
ME_57	26-May-21	wingless	red	no	no	yes
